# Deciphering histone mark-specific fine-scale chromatin organization at high resolution with Micro-C-ChIP

**DOI:** 10.1101/2023.10.30.563558

**Authors:** Mariia Metelova, Nils Krietenstein

**Affiliations:** Novo Nordisk Foundation Center for Protein Research, University of Copenhagen

## Abstract

The regulation of cell-type-specific transcription programs is a highly controlled and complex process that needs to be fully understood. The gene regulation is often influenced by distal regulatory elements and their interactions with promoters in three-dimensional space. Although proximity ligation techniques like Hi-C have revolutionized our understanding of genome organization, the genomic resolution for many of these methods is limited by both experimental and financial constraints. Here, we introduce Micro-C-ChIP to provide extremely high-resolution views of chromosome architecture at genomic loci marked by specific covalent histone modifications. This is achieved by chromatin immunoprecipitation of specific chromatin states to target chromosome folding libraries to focus on chromatin domains (regulatory elements, heterochromatin, etc.) of interest, yielding extremely high sequencing depth at these loci. We applied Micro-C-ChIP to mouse embryonic stem cells (mESC) and hTERT-immortalized human retinal epithelial cells (hTERT-RPE1), revealing architectural features of genome organization with comparable or higher resolution than Micro-C datasets sequenced with higher depth. We discovered extensive promoter-promoter networks in both cell types and characterized the specific architecture of bivalently marked promoters in mESC. Together, these data highlight Micro-C-ChIP as a cost-effective approach to exploring the landscape of genome folding at extraordinarily high resolution.
