## Supplementary Table 1 for "Deciphering histone mark-specific fine-scale chromatin organization at high resolution with Micro-C-ChIP"

### Sheet: Sheet1
Organism	Sample	Description	GEO / ENCODE#	File type	Figures	Reference
mESC	ChIP, H3K27me3	Histone mark, repressive chromatin	GSE154379	bw, bed	1, 5, EX1, EX5	Wenger A, Biran A, Alcaraz N, Redó-Riveiro A et al. Symmetric inheritance of parental histones governs epigenome maintenance and embryonic stem cell identity. Nat Genet 2023 Sep;55(9):1567-1578. PMID: 37666988
	ChIP, H3K4me3	Histone mark, promoters	ENCFF806NDV	bw	1, 3, 5, EX1, EX5	ENCODE Project Consortium.. An integrated encyclopedia of DNA elements in the human genome. Nature 2012 Sep 6;489(7414):57-74. PMID: 22955616
			ENCFF922ZMY	bed	1, 5	ENCODE Project Consortium.. An integrated encyclopedia of DNA elements in the human genome. Nature 2012 Sep 6;489(7414):57-74. PMID: 22955616
	ChIP, H3K27ac	Histone mark, enhancers	ENCFF194TQD	bed	1, 3	ENCODE Project Consortium.. An integrated encyclopedia of DNA elements in the human genome. Nature 2012 Sep 6;489(7414):57-74. PMID: 22955616
	ChIP, H3K4me1	Histone mark, enhancers	ENCFF440FYE	bed	1, 3	ENCODE Project Consortium.. An integrated encyclopedia of DNA elements in the human genome. Nature 2012 Sep 6;489(7414):57-74. PMID: 22955616
	ChIP, RNAPII	Transcription	GSE52071	bw	3, 4, 5, EX4	Denissov S, Hofemeister H, Marks H, Kranz A et al. Mll2 is required for H3K4 trimethylation on bivalent promoters in embryonic stem cells, whereas Mll1 is redundant. Development 2014 Feb;141(3):526-37. PMID: 24423662
	ChIP, CTCF	Architectural protein, loop extrusion factor	GSE90994	bed	3, 5	Hansen AS, Pustova I, Cattoglio C, Tjian R et al. CTCF and cohesin regulate chromatin loop stability with distinct dynamics. Elife 2017 May 3;6. PMID: 28467304
	ChIP, SMC1A	Architectural protein, loop extrusion factor	GSE123636	bed	3	Hansen AS, Hsieh TS, Cattoglio C, Pustova I et al. Distinct Classes of Chromatin Loops Revealed by Deletion of an RNA-Binding Region in CTCF. Mol Cell 2019 Nov 7;76(3):395-411.e13. PMID: 31522987
	ChIP, METTL14	RNA-binding protein, bivalent chromatin marker	GSE206735	bw	5	Mu M, Li X, Dong L, Wang J et al. METTL14 regulates chromatin bivalent domains in mouse embryonic stem cells. Cell Rep 2023 June 27;42(6):2211-1247. PMID: 37314930
	GRO-seq	Transcription	GSE69142	bw	3, 5	Flynn RA, Do BT, Rubin AJ, Calo E et al. 7SK-BAF axis controls pervasive transcription at enhancers. Nat Struct Mol Biol 2016 Mar;23(3):231-8. PMID: 26878240
	NET-seq	Transcription	GSE181714	bw	EX3	Wang H, Fan Z, Shliaha PV, Miele M et al. H3K4me3 regulates RNA polymerase II promoter-proximal pause-release. Nature 2023 Mar;615(7951):339-348. PMID: 36859550
RPE1	ChIP, H3K27me3	Histone mark, repressive chromatin	GSE184030	fastq	2, 5, EX2	Rang FJ, de Luca KL, de Vries SS, Valdes-Quezada C et al. Single-cell profiling of transcriptome and histone modifications with EpiDamID. Mol Cell 2022 May 19;82(10):1956-1970.e14. PMID: 35366395
	ChIP, H3K4me3	Histone mark, promoters	GSE184030	fastq	2, 3, 5, EX2	Rang FJ, de Luca KL, de Vries SS, Valdes-Quezada C et al. Single-cell profiling of transcriptome and histone modifications with EpiDamID. Mol Cell 2022 May 19;82(10):1956-1970.e14. PMID: 35366395
	ChIP, H3K27ac	Histone mark, enhancers	GSE113399	bed	2	Sun Z, Chadwick BP. Loss of SETDB1 decompacts the inactive X chromosome in part through reactivation of an enhancer in the IL1RAPL1 gene. Epigenetics Chromatin 2018 Aug 13;11(1):45. PMID: 30103804
	ChIP, H3K4me1	Histone mark, enhancers	GSE176035	fastq	2	Sanidas I, Lee H, Rumde PH, Boulay G et al. Chromatin-bound RB targets promoters, enhancers, and CTCF-bound loci and is redistributed by cell-cycle progression. Mol Cell 2022 Sep 15;82(18):3333-3349.e9. PMID: 35981542
	ChIP, RNAPII	Transcription	GSE201982	bw	3, 4, 5, EX3, EX4, EX5	Ray S, Abugable AA, Parker J, Liversidge K et al. A mechanism for oxidative damage repair at gene regulatory elements. Nature 2022 Sep;609(7929):1038-1047. PMID: 36171374
	ChIP, CTCF	Architectural protein, loop extrusion factor	GSE176035	fastq	3, 5	Sanidas I, Lee H, Rumde PH, Boulay G et al. Chromatin-bound RB targets promoters, enhancers, and CTCF-bound loci and is redistributed by cell-cycle progression. Mol Cell 2022 Sep 15;82(18):3333-3349.e9. PMID: 35981542
	ChIP, SMC1A	Architectural protein, loop extrusion factor	GSE146766	bed	3	Peripolli S, Singh T, Patel H, Meneguello L et al. Oncogenic c-Myc induces replication stress by increasing cohesins chromatin occupancy. Preprint at bioRxiv, 2021.07.25.453647v1
	nascent RNAseq	Transcription	GSE137448	bw	3, 5	Yildirim O, Izgu EC, Damle M, Chalei V et al. S-phase Enriched Non-coding RNAs Regulate Gene Expression and Cell Cycle Progression. Cell Rep 2020 May 12;31(6):107629. PMID: 32402276
